# ATG4D loss leads to late-onset cardiomyopathy and stress-induced heart failure in mice, and its repression marks maladaptive cardiac remodeling in humans

**DOI:** 10.1101/2025.09.29.678527

**Authors:** Guillermo Mariño, Isaac Tamargo-Gómez, Raquel García-López, Gemma G. Martínez-García, María F. Suárez, Oliva C. Fernández Cimadevilla, Xurde M. Caravia, Raúl F. Pérez, Verónica Rey, María Calvo, J. Francisco Nistal, Álvaro F. Fernández

**Affiliations:** Departamento de Biología Funcional, Facultad de Medicina, Universidad de Oviedo, 33006 Oviedo, Spain; Instituto de Investigación Sanitaria del Principado de Asturias (ISPA), 33011, Oviedo, Spain; Instituto Universitario de Oncología (IUOPA), 33007 Oviedo, Spain; Instituto de Investigación Valdecilla (IDIVAL), 39011 Santander, Spain; Departamento de Fisiología y Farmacología, Facultad de Medicina, Universidad de Cantabria, 39011 Santander, Spain; Servicio de Cardiología, Hospital San Agustín, Avilés, Asturias, Spain; Departamento de Bioquímica y Biología Molecular, Facultad de Medicina, Universidad de Oviedo, 33006 Oviedo, Spain; Departamento de Bioquímica y Biología Molecular, Facultad de Veterinaria, Universidad Complutense de Madrid, 28040 Madrid, Spain; Departamento de Ciencias Médicas y Quirúrgicas, Facultad de Medicina, Universidad de Cantabria, 39011 Santander, Spain; Servicio de Cirugía Cardiovascular, Hospital Universitario Marqués de Valdecilla, 39008 Santander, Spain

## Abstract

In the last years, autophagy has emerged as an essential pathway for most cellular functions. Basal autophagy plays a protective role as a quality control mechanism by which damaged or noxious cellular components are degraded and cellular organelles are periodically renewed. Moreover, autophagic activity can be increased in situations of cellular stress, including nutrient or growth factor deprivation, hypoxia, reactive oxygen species, DNA damage, or the presence of intracellular pathogens. Normally, induction of autophagy is protective, although in some circumstances, such as conditions of hemodynamic stress, autophagosome accumulation upon autophagy induction can be a maladaptive process. The deficiency of the autophagic protease ATG4D in mice leads to the accumulation of cellular autophagosomes in most tissues, including the heart. Here, we show that the increased autophagosome content of *atg4d^−/−^* mice is linked to the development of late-onset cardiomyopathy and to increased susceptibility to heart failure induced by transverse aortic constriction. Furthermore, we report the existence of human *ATG4D* variants associated with cardiovascular pathologies and also that *ATG4D* expression is reduced in human obstructive hypertrophic cardiomyopathy and dilated cardiomyopathy, which highlights a conserved cardio-protective role of the ATG4D protease.
