## Supplementary material for "ATG4D loss leads to late-onset cardiomyopathy and stress-induced heart failure in mice, and its repression marks maladaptive cardiac remodeling in humans": Table S1

### Sheet: GSE56348
SYMBOL	logFC	AveExpr	t	P.Value	adj.P.Val	B
Atg4d	-0.227089	8.63845	-7.90183	5.44222e-08	1.97315e-06	8.44088
Map1lc3a	-0.298672	11.2703	-7.68161	8.76954e-08	1.97315e-06	7.96341
Becn1	0.267958	8.80392	7.07804	3.35114e-07	5.0267e-06	6.62129
Wipi1	0.238967	10.4537	6.59889	1.00464e-06	1.08013e-05	5.52222
Atg2b	-0.193165	8.66638	-6.52245	1.20014e-06	1.08013e-05	5.34428
Atg14	-0.224668	7.98355	-6.41239	1.55224e-06	1.16418e-05	5.08688
Atg9a	-0.208905	9.70836	-6.18938	2.62565e-06	1.68792e-05	4.56117
Atg3	0.305611	9.44154	5.44926	1.56096e-05	8.78041e-05	2.78155
Stx17	0.198772	9.03177	5.03008	4.37525e-05	0.000218763	1.75613
Atg4a	0.262743	8.67398	4.73901	9.00357e-05	0.000405161	1.04043
Atg2a	-0.173204	8.41918	-4.52433	0.000153588	0.000628316	0.512285
Ulk1	-0.152943	9.88438	-4.02655	0.000529833	0.00184333	-0.705804
Tfeb	-0.154177	8.74648	-4.02451	0.000532516	0.00184333	-0.710751
Vps13a	0.319258	8.52452	3.8165	0.000890978	0.00286386	-1.21369
Pik3c3	-0.134225	8.46027	-3.76074	0.00102226	0.00306678	-1.3476
Wipi2	-0.111993	9.20232	-3.47395	0.00206268	0.00578892	-2.02842
Rb1cc1	0.336459	8.90483	3.44987	0.00218692	0.00578892	-2.08489
Atg7	-0.105776	8.62655	-3.34883	0.00279273	0.00698183	-2.32049
Atg9b	-0.112167	6.80868	-3.29432	0.00318443	0.00710179	-2.44662
Rab11a	0.1337	9.95692	3.28764	0.00323591	0.00710179	-2.46202
Ulk2	0.0930401	9.58388	3.27769	0.00331417	0.00710179	-2.48495
Lamp2	0.0943158	11.6902	2.99646	0.00646079	0.0130997	-3.1219
Ambra1	-0.0928232	9.04845	-2.98124	0.00669538	0.0130997	-3.15571
Map1lc3b	-0.0991137	12.1834	-2.85498	0.00898037	0.0168382	-3.43314
Atg12	0.126336	8.74351	2.7537	0.0113319	0.0203974	-3.65158
Zfyve1	-0.0789842	8.58137	-2.46559	0.0215987	0.0368192	-4.25028
Vamp8	-0.0641402	9.23095	-2.45529	0.0220915	0.0368192	-4.271
Atg16l1	-0.0825634	8.48735	-1.99933	0.0575688	0.0918344	-5.13306
Atg101	0.088132	8.03465	1.98551	0.0591822	0.0918344	-5.15732
Atg5	0.0656627	8.1678	1.84641	0.077791	0.116687	-5.39493
Uvrag	-0.0527434	8.88692	-1.62395	0.118065	0.171385	-5.74783
Sqstm1	0.0530893	12.5304	1.59057	0.12541	0.176358	-5.79772
Atg13	0.0821724	10.6966	1.5525	0.134248	0.183065	-5.85362
Gabarap	-0.0338043	13.3264	-1.4087	0.17235	0.224972	-6.05471
Lamp1	0.0392697	11.8987	1.39977	0.174978	0.224972	-6.06667
Mtor	-0.0501738	9.13691	-1.25696	0.22143	0.274844	-6.24896
Atg16l2	-0.0431914	7.41247	-1.24426	0.225983	0.274844	-6.26436
Gabarapl1	0.0359759	11.2745	1.13538	0.267955	0.317316	-6.39067
Atg4c	-0.0355114	6.49468	-1.03621	0.310917	0.35875	-6.49669
Gabarapl2	0.0236099	11.9392	0.987232	0.333841	0.375571	-6.5458
Rubcn	-0.0268929	8.88263	-0.896805	0.37915	0.41614	-6.63071
Atg10	0.0425576	10.1666	0.804619	0.42931	0.459975	-6.70943
Nbr1	-0.0170784	10.295	-0.723896	0.476457	0.498617	-6.77173
Vps13c	-0.00592009	9.00107	-0.161941	0.872772	0.892608	-7.02646
Atg4b	-0.00504972	7.79258	-0.110448	0.913016	0.913016	-7.03372

### Sheet: GSE26887
SYMBOL	logFC	AveExpr	t	P.Value	adj.P.Val	B
GABARAPL2	0.477198	10.7944	4.89532	8.06946e-05	0.00232342	1.53531
ATG4D	-0.485353	7.85518	-4.76053	0.000110749	0.00232342	1.22848
ATG101	-0.560812	6.40095	-4.61819	0.000154895	0.00232342	0.903585
STX17	0.423896	7.76549	4.01694	0.000643375	0.00723797	-0.470971
ATG14	0.596124	7.57071	3.89046	0.000868086	0.00781277	-0.758803
ATG4C	0.452602	7.196	3.78098	0.00112456	0.00843422	-1.00702
ATG9A	-0.3506	8.097	-3.6509	0.00152829	0.00982473	-1.30048
VPS13A	0.491144	7.74497	3.25067	0.00389256	0.0178448	-2.18911
ATG13	0.311624	8.6994	3.24633	0.00393183	0.0178448	-2.19859
VAMP8	-0.454553	7.50811	-3.24264	0.00396552	0.0178448	-2.20665
ATG4B	-0.235123	6.58159	-3.04648	0.0062228	0.0254569	-2.63085
ULK2	0.27655	7.20776	2.95229	0.00770765	0.0289037	-2.83116
SQSTM1	0.389943	9.95146	2.85516	0.00959328	0.0332075	-3.03516
ATG10	0.406535	6.78588	2.71974	0.0129705	0.0416908	-3.3147
RB1CC1	0.332548	7.69676	2.61116	0.0164653	0.0493959	-3.53434
RUBCN	-0.460729	7.83738	-2.5119	0.0204202	0.0574145	-3.73124
ZFYVE1	0.236368	6.71924	2.48384	0.0216899	0.0574145	-3.78618
GABARAP	0.222327	11.3297	2.42113	0.0247994	0.0619985	-3.9078
VPS13C	0.237932	8.32149	2.10774	0.0474806	0.109416	-4.48843
ATG12	-0.336093	6.34234	-2.09586	0.0486293	0.109416	-4.50946
NBR1	0.262469	8.86993	1.7321	0.0981966	0.210421	-5.11408
ATG2B	0.190534	7.91185	1.64936	0.114233	0.233659	-5.23996
PIK3C3	0.240105	8.22922	1.61148	0.122283	0.23925	-5.29602
LAMP1	-0.164809	8.80504	-1.56912	0.131845	0.247209	-5.35752
MAP1LC3B	-0.186576	6.2279	-1.44699	0.162938	0.282104	-5.52757
ATG5	-0.137521	7.34174	-1.43134	0.167323	0.282104	-5.54856
UVRAG	0.197431	8.07378	1.42452	0.169262	0.282104	-5.55765
TFEB	-0.0880331	7.03064	-1.34477	0.193312	0.310681	-5.66126
RAB11A	0.140192	9.03967	1.31854	0.201789	0.313121	-5.69425
MTOR	-0.127205	8.40761	-1.23873	0.229369	0.344054	-5.79124
WIPI1	0.142149	10.2813	1.20291	0.242647	0.352229	-5.83308
GABARAPL1	0.167531	10.1927	1.17625	0.252903	0.355645	-5.86354
ATG2A	-0.0686546	6.79443	-1.08528	0.29033	0.395461	-5.96293
BECN1	-0.136505	7.8004	-1.06591	0.298793	0.395461	-5.98318
WIPI2	-0.0650846	7.15363	-0.939028	0.358592	0.461047	-6.10765
AMBRA1	0.0553348	7.20445	0.789883	0.43859	0.548237	-6.23537
ATG16L1	-0.0560672	6.52654	-0.497257	0.624271	0.720436	-6.42481
ATG9B	-0.0607111	6.31439	-0.495648	0.625386	0.720436	-6.42562
LAMP2	0.06174	8.24218	0.488695	0.630217	0.720436	-6.42909
MAP1LC3A	-0.0658964	7.33079	-0.474136	0.640387	0.720436	-6.43621
ATG16L2	0.0239725	6.33142	0.305235	0.763248	0.837712	-6.50332
ATG4A	-0.0218017	7.06289	-0.174121	0.863469	0.925145	-6.53551
ULK1	0.010435	7.89359	0.103616	0.918476	0.957458	-6.54556
ATG7	-0.00712651	7.10647	-0.0810535	0.936181	0.957458	-6.5477
ATG3	-0.00450808	8.93445	-0.038555	0.969616	0.969616	-6.55031
